# Hydralazine inhibits cysteamine dioxygenase to treat preeclampsia and senesce glioblastoma

**DOI:** 10.1101/2024.12.19.629450

**Authors:** Kyosuke Shishikura, Jiasong Li, Yiming Chen, Nate R. McKnight, Katelyn A. Bustin, Eric W. Barr, Snehil R. Chilkamari, Mahaa Ayub, Sun Woo Kim, Zongtao Lin, Ren-Ming Hu, Kelly Hicks, Xie Wang, Donald M. O’Rourke, J. Martin Bollinger, Zev A. Binder, William H. Parsons, Kirill A. Martemyanov, Aimin Liu, Megan L. Matthews

## Abstract

The vasodilator hydralazine (HYZ) has been used clinically for ∼ 70 years and remains on the World Health Organization’s List of Essential Medicines as a therapy for preeclampsia. Despite its longstanding use and the concomitant progress toward a general understanding of vasodilation, the target and mechanism of HYZ have remained unknown. We show that HYZ selectively targets 2-aminoethanethiol dioxygenase (ADO) by chelating its metal cofactor and alkylating one of its ligands. This covalent inactivation slows entry of proteins into the Cys/N-degron pathway that ADO initiates. HYZ’s capacity to stabilize regulators of G-protein signaling (RGS4/5) normally marked for degradation by ADO explains its effect on blood vessel tension and comports with prior associations of insufficient RGS levels with human preeclampsia and analogous symptoms in mice. The established importance of ADO in glioblastoma led us to test HYZ in these cell types. Indeed, a single treatment induced senescence, suggesting a potential new HYZ-based therapy for this deadly brain cancer.
