## Supplementary material for "Hydralazine inhibits cysteamine dioxygenase to treat preeclampsia and senesce glioblastoma": Data S3

### Sheet: qPCRprimers
	Supplemental Data 3 Summary of qPCR primers used in this study
	Gene	organism	Company	Sequence (5'-3')	Note
	RNA18S-Fwd	human	Integrated DNA technologies	CTACCACATCCAAGGAAGCA	synthesized oligo
	RNA18S-Rev	human	Integrated DNA technologies	TTTTTCGTCACTACCTCCCCG	synthesized oligo
	P16-Fwd	human	Integrated DNA technologies	CTCGTGCTGATGCTACTGAGGA	synthesized oligo
	P16-Rev	human	Integrated DNA technologies	GGTCGGCGCAGTTGGGCTCC	synthesized oligo
	P21-Fwd	human	Integrated DNA technologies	CTGTCACTGTCTTGTACCCTTG	synthesized oligo
	P21-Rev	human	Integrated DNA technologies	TAGGGCTTCCTCTTGGAGAA	synthesized oligo
	IL6-Fwd	human	Integrated DNA technologies	ACATCCTCGACGGCATCTCA	synthesized oligo
	IL6-Rev	human	Integrated DNA technologies	TCA CCA GGC AAG TCT CCT CA	synthesized oligo
	IL8-Fwd	human	Integrated DNA technologies	GCTCTGTGTGAAGGTGCAGT	synthesized oligo
	IL8-Rev	human	Integrated DNA technologies	TGCACCCAGTTTTCCTTGGG	synthesized oligo
	MMP3-Fwd	human	Integrated DNA technologies	CACTCACAGACCTGACTCGG	synthesized oligo
	MMP3-Rev	human	Integrated DNA technologies	AGTCAGGGGGAGCGTCCATAG	synthesized oligo
	CCL5-Fwd	human	Integrated DNA technologies	CCTGCTGCTTTGCCTACATTGC	synthesized oligo
	CCL5-Rev	human	Integrated DNA technologies	ACACACTTGGCGGTTCTTTCGG	synthesized oligo
	CCL20-Fwd	human	Integrated DNA technologies	TGCTGTACCAAGAGTTTGCTC	synthesized oligo
	CCL20-Rev	human	Integrated DNA technologies	CGCACACAGACAACTTTTTCTTT	synthesized oligo
	CXCL1-Fwd	human	Integrated DNA technologies	CTGGCTTAGAACAAAGGGGCT	synthesized oligo
	CXCL1-Rev	human	Integrated DNA technologies	TAAAGGTAGCCCTTGTTTCCCC	synthesized oligo
	CXCL10-Fwd	human	Integrated DNA technologies	GTGGCATTCAAGGAGTACCTC	synthesized oligo
	CXCL10-Rev	human	Integrated DNA technologies	GCCTTCGATTCTGGATTCAGACA	synthesized oligo
	CHEK1-Fwd	human	Integrated DNA technologies	GTGTCAGAGTCTCCCAGTGGAT	synthesized oligo
	CHEK1-Rev	human	Integrated DNA technologies	GTTCTGGCTGAGAACTGGAGTAC	synthesized oligo
	CHEK2-Fwd	human	Integrated DNA technologies	GACCAAGAACCTGAGGAGCCTA	synthesized oligo
	CHEK2-Rev	human	Integrated DNA technologies	GGATCAGATGACAGCAGGAGTTC	synthesized oligo
